# Mapping the adaptor protein complex interaction network in *Arabidopsis* identifies P34 as a common stability regulator

**DOI:** 10.1101/2022.08.31.505729

**Authors:** Peng Wang, Wei Siao, Xiuyang Zhao, Deepanksha Arora, Ren Wang, Dominique Eeckhout, Jelle Van Leene, Rahul Kumar, Anaxi Houbaert, Nancy De Winne, Evelien Mylle, Michael Vandorpe, Ruud A. Korver, Christa Testerink, Kris Gevaert, Steffen Vanneste, Geert De Jaeger, Daniël Van Damme, Eugenia Russinova

## Abstract

Adaptor protein (AP) complexes are evolutionarily conserved vesicle transport regulators that recruit coat proteins, membrane cargos and coated vesicle accessory proteins. Since in plants endocytic and post-Golgi trafficking intersect at the *trans*-Golgi network, unique mechanisms for sorting cargos of overlapping vesicular routes are anticipated. The plant AP complexes are part of the sorting machinery, but despite some functional information, their cargoes, accessory proteins, and regulation remain largely unknown. Here, by means of various proteomics approaches, we generated the overall interactome of the five AP and the TPLATE complexes in *Arabidopsis thaliana*. The interactome converged on a number of hub proteins, including the thus far unknown adaptin binding-like protein, designated P34. P34 interacted with the clathrin-associated AP complexes, controlled their stability and, subsequently, influenced clathrin-mediated endocytosis and various post-Golgi trafficking routes. Altogether, the AP interactome network offers substantial resources for further discoveries of unknown endomembrane trafficking regulators in plant cells.
