## Supplementary material for "Mapping the adaptor protein complex interaction network in *Arabidopsis* identifies P34 as a common stability regulator": Summary of protein-protein interactions tested by rBiFC assay.

### Sheet: Data file legend
Data S2. Summary of protein-protein interactions tested by rBiFC assay.
Data file S2A. Summary table of rBiFC analysis with accessory/cargo proteins, AP-1, AP-2, AP-3 and AP-4 subunits.
Data file S2B. Summary table of rBiFC analysis with AP-5 subunits.

### Sheet: S2A. rBiFC summary
Data file S2A. Summary table of rBiFC analysis with accessory/cargo proteins, AP-1, AP-2, AP-3 and AP-4 subunits.
	BAG4-cYFP	P34-cYFP	NECAP1-cYFP	AAK1-cYFP	cYFP-AP2A1	AP2A1-cYFP	FH6-cYFP	cYFP-KNOLLE	cYFP-BIN2
nYFP-AP1G1	Negative	Positive	Negative	Negative	Negative	Not tested	Not tested
nYFP-AP1M2	Positive	Not tested	Negative	Not tested	Not tested
nYFP-AP12B1	Positive	Positive	Positive	Positive	Positive
nYFP-AP2S	Positive	Positive	Positive	Positive	Not tested
nYFP-AP2M	Not tested	Not tested	Positive	Positive			Positive	Positive	Negative
AP2A1-nYFP		Positive	Not tested	Not tested			Not tested
nYFP-AP2A1		Negative		Positive
nYFP-AP3D		Positive		Not tested
nYFP-AP4E		Negative
nYFP-AP4M		Positive
nYFP-AP5Z		Positive
TPLATE-nYFP	Positive	Not tested
TML-nYFP	Negative
P34-nYFP	Positive			Positive	Negative	Positive
AP3B-nYFP	Not tested	Negative	Not tested

### Sheet: S2B. rBiFC of AP-5
Data file S2B. Summary table of rBiFC analysis with AP-5 subunits.
	AP3B-nYFP	AP5Z-nYFP	AP5M-nYFP
AP5M-cYFP	Negative	Positive	No test
AP5B-cYFP	Negative	Negative	Positive
